# Inbreeding or outbreeding depression? How to manage an endangered and locally adapted population of red grouse *Lagopus scotica*

**DOI:** 10.1101/2023.08.14.552414

**Authors:** Grace Walsh, Barry J. McMahon, Filip Thörn, Patrik Rödin-Mörch, Martin Irestedt, Jacob Höglund

**Author notes:** Corresponding author: Grace Walsh.

## Abstract

The balance between the inbreeding and outbreeding continuum is a fundamental debate within conservation genomics. To inform this debate we use genome wide data to show that inbreeding is higher in Irish red grouse (*Lagopus scotica*) and that this smaller and isolated population exhibits divergence from the British. Outlier analysis identified divergence in several genomic regions linked to genes coding for ecologically important traits such as phenotypic differences in plumage colour and sequence divergence among coding regions in the melanin pathway. We also find differences among immune genes and loci involved in food intake and energy control. The two populations thus appear locally adapted. Divergence between the source and the target population when used for conservation aided restocking may have negative consequences if locally adapted alleles are swamped and/or maladapted genotypes are introduced, leading to outbreeding depression. While avoiding inbreeding by maintaining large populations is important, our study illustrates that conservationists and managers should also consider population divergence and local adaptation. We argue against translocations among Ireland and Britain as a conservation strategy. The results of our study demonstrate the value of focusing on local populations and habitat management when aiming to enhance the conservation status of specific species.
