## Supplementary material for "Inbreeding or outbreeding depression? How to manage an endangered and locally adapted population of red grouse *Lagopus scotica*": Table S3

### Sheet: ZFst Outliers
Chromosome	ZFST	Ensembl Gene ID	NCBI Accension number	Gene description	Gene name	Justifcation	Source
6	9.51505	ENSGALG00000053549	423672	ADAM metallopeptidase domain 8	ADAM8	Involved in the extravasation of leukocytes in humans	Gómez-Gaviro et al. 2007
6	9.19785	ENSGALG00000027165	423668	leukocyte ribonuclease A-2	RSFR	Bactericidal and angiogenic properties in chickens and a role in tissue repair	Nitto et al. 2006, Rychlik et al. 2014
6	8.40477	ENSGALG00000053549	423672	ADAM metallopeptidase domain 8	ADAM8	Involved in the extravasation of leukocytes in humans	Gómez-Gaviro et al. 2007
27	7.95192	ENSGALG00000003267	420027	signal transducer and activator of transcription 3	STAT3	IL20 and IL22 may work through STAT3	Blumberg et al. 2001
6	7.88816	ENSGALG00000053549	423672	ADAM metallopeptidase domain 8	ADAM8	Involved in the extravasation of leukocytes in humans	Gómez-Gaviro et al. 2007
12	7.59546	ENSGALG00000041338	415910	tumor suppressor candidate 2	TUSC2	Highly conserved lung cancer candidate	Mariniello et al. 2020
6	7.55881	ENSGALG00000027165	423668	leukocyte ribonuclease A-2	RSFR	Bactericidal and angiogenic properties in chickens and a role in tissue repair	Nitto et al. 2006, Rychlik et al. 2014
6	7.41327	ENSGALG00000027165	423668	leukocyte ribonuclease A-2	RSFR	Bactericidal and angiogenic properties in chickens and a role in tissue repair	Nitto et al. 2006, Rychlik et al. 2014
27	6.96762	ENSGALG00000003267	420027	signal transducer and activator of transcription 3	STAT3	IL20 and IL22 may work through STAT3	Blumberg et al. 2001
22	5.57468	ENSGALG00000039187	419515	gastrokine 2	GKN2	Anti-inflammatory in humans and linked to gastric cancer progression	Menheniott et al. 2016
12	5.55136	ENSGALG00000041338	415910	tumor suppressor candidate 2	TUSC2	Highly conserved lung cancer candidate	Mariniello et al. 2020
27	5.20427	ENSGALG00000003267	420027	signal transducer and activator of transcription 3	STAT3	IL20 and IL22 may work through STAT3	Blumberg et al. 2001
12	4.70278	ENSGALG00000008407	416118	interleukin 1 receptor associated kinase 2	IRAK2	Associated with infectious bronchitis virus in chickens	Liu et al. 2018
11	4.68482	ENSGALG00000003201	415701	F-box and leucine rich repeat protein 8	FBXL8	Tumour suppressor in humans	Yoshida et al. 2021
33	4.45737	ENSGALG00000041878	431305	aquaporin 5	AQP5	Involved in ovarian cancers in chickens	Tiwari et al. 2014
26	4.04798	ENSGALG00000039878	419922	transcription factor EB	TFEB	Associated with humoral immunity in mice	Huan et al. 2006
31	4.03933	ENSGALG00000047283	426819	deleted in malignant brain tumors 1	DMBT1	Host defence and binding of pathogens in mice and humans	Rosenstiel et al. 2007, Madsen et al. 2010
19	3.76437	ENSGALG00000034478	395468	C-C motif chemokine ligand 4	CCL4	Associated with feather damage related to pecking behaviour in chickens and recruitment of T-cells in mice	Bystry et al. 2001, Biscarini et al. 2010
19	3.76437	ENSGALG00000043603	417465	chemokine (C-C motif) ligand 5	CCL5	Pro-inflammatory cytokine in chickens	Hughes et al. 2007, Shini & Kaiser 2009
19	3.76437	ENSGALG00000039554	417466	lactoperoxidase	LPO	Microbial defences in the airways of humans and sheep	Gerson et al. 2000, Wijkstrom-Frei et al. 2003
33	3.6501	ENSGALG00000041878	431305	aquaporin 5	AQP5	Involved in ovarian cancers in chickens	Tiwari et al. 2014
33	3.46238	ENSGALG00000041878	431305	aquaporin 5	AQP5	Involved in ovarian cancers in chickens	Tiwari et al. 2014
1	3.34173	ENSGALG00000015795	427971	ADAM metallopeptidase with thrombospondin type 1 motif 5	ADAMTS5	Regulator of lymphocyte migration	McMahon et al. 2016
10	3.28034	ENSGALG00000002160	414830	beta-2-microglobulin	B2M	Class I MHC component in humans and mice and presentation of peptide antigens to T-cells. Expression is upregulated during viral infection in chickens.	Smith et al. 2015, Yu et al. 2013, Li et al. 2016
1	3.19308	ENSGALG00000027571	770188	histone cluster 1, H2B-VII-like 2 (similar to human histone cluster 1, class H2B, member N)	HIST1H2B7L4	H2B histones have broad-spectrum antimicrobial activity, present in chicken ovaries and oviducts	Silphaduang et al. 2006
1	3.19308	ENSGALG00000050309	100858607	histone cluster 1, H2bo	HIST1H2BO	H2B histones have broad-spectrum antimicrobial activity, present in chicken ovaries and oviducts	Silphaduang et al. 2006
1	3.19308	ENSGALG00000051251	770267	histone cluster 1,H2B-VII-like 4 (similar to human histone cluster 1, class H2B, member N)	HIST1H2B7L4	H2B histones have broad-spectrum antimicrobial activity, present in chicken ovaries and oviducts	Silphaduang et al. 2006
22	3.07129	ENSGALG00000039187	419515	gastrokine 2	GKN2	Anti-inflammatory in humans and linked to gastric cancer progression	Menheniott et al. 2016
6	10.6509	ENSGALG00000046392	770890	lipase member M-like 1	LIPML1	Lipase member M proteins are involved in the final steps of keratinocyte differentiation	Toulza et al. 2007
6	10.6372	ENSGALG00000046392	770890	lipase member M-like 1	LIPML1	Lipase member M proteins are involved in the final steps of keratinocyte differentiation	Toulza et al. 2007
6	10.6372	ENSGALG00000045194	770883	lipase member M-like 2	LIPML2	Lipase member M proteins are involved in the final steps of keratinocyte differentiation	Toulza et al. 2007
6	10.3031	ENSGALG00000003557	770870	lipase member M-like 3	LIPML3	Lipase member M proteins are involved in the final steps of keratinocyte differentiation	Toulza et al. 2007
6	10.2617	ENSGALG00000046392	770890	lipase member M-like 1	LIPML1	Lipase member M proteins are involved in the final steps of keratinocyte differentiation	Toulza et al. 2007
6	10.2617	ENSGALG00000045194	770883	lipase member M-like 2	LIPML2	Lipase member M proteins are involved in the final steps of keratinocyte differentiation	Toulza et al. 2007
6	10.2617	ENSGALG00000003557	770870	lipase member M-like 3	LIPML3	Lipase member M proteins are involved in the final steps of keratinocyte differentiation	Toulza et al. 2007
6	8.24934	ENSGALG00000045194	770883	lipase member M-like 2	LIPML2	Lipase member M proteins are involved in the final steps of keratinocyte differentiation	Toulza et al. 2007
6	8.24934	ENSGALG00000003557	770870	lipase member M-like 3	LIPML3	Lipase member M proteins are involved in the final steps of keratinocyte differentiation	Toulza et al. 2007
27	6.29677	ENSGALG00000047812	107055259	feather keratin 2-like	LOC112530353
27	6.29677	ENSGALG00000052795	112530354	feather keratin 3-like	LOC107055272
27	6.29677	ENSGALG00000054042	112530353	feather keratin 3-like	LOC107055272
27	6.29677	ENSGALG00000051293	107055272	feather keratin 3-like	LOC112530353
27	6.29677	ENSGALG00000054373	100859500	feather keratin 3-like	LOC770940
11	5.82402	ENSGALG00000003273	415703	hydroxysteroid dehydrogenase like 1	HSDL1	Maintenance of secondary sexual characteristics and sex differentiation by metabolising hormones	Gloux et al. 2019
11	5.81044	ENSGALG00000003273	415703	hydroxysteroid dehydrogenase like 1	HSDL1	Maintenance of secondary sexual characteristics and sex differentiation by metabolising hormones	Gloux et al. 2019
33	5.60556	ENSGALG00000030002	101749333	keratin 18	KRT18
27	3.80729	ENSGALG00000052287	107055227	feather keratin Cos1-1/Cos1-3/Cos2-1-like	LOC107055236
33	3.60468	ENSGALG00000032672	407779	keratin 5	KRT5
33	3.60468	ENSGALG00000035972	408042	keratin 75	KRT75	Role in hair and nail formation and responsible for frizzle chicken condition	Ng et al. 2012
33	3.25532	ENSGALG00000044875	100858302	keratin, type II cytoskeletal 75-like 4	KRT75L4	Frizzle chicken condition in Chinese indigenous chicken	Dong et al. 2018
33	3.05731	ENSGALG00000030629	408041	keratin 6A	KRT6A	Associated with frizzle feather	Guo X et al. 2018
33	3.05731	ENSGALG00000032672	407779	keratin 5	KRT5
33	3.05731	ENSGALG00000044875	100858302	keratin, type II cytoskeletal 75-like 4	KRT75L4	Frizzle chicken condition in Chinese indigenous chicken	Dong et al. 2018
33	3.00639	ENSGALG00000030629	408041	keratin 6A	KRT6A	Associated with frizzle feather	Guo X et al. 2018
33	3.00639	ENSGALG00000035972	408042	keratin 75	KRT75	Role in hair and nail formation and responsible for frizzle chicken condition	Ng et al. 2012
6	10.3031	ENSGALG00000029823		Shadow of prion protein	SPRN	Prp(C)-like neuroprotective activity in mice	Watts et al. 2007
6	10.2617	ENSGALG00000029823		Shadow of prion protein	SPRN	Prp(C)-like neuroprotective activity in mice	Watts et al. 2007
6	8.24934	ENSGALG00000029823		Shadow of prion protein	SPRN	Prp(C)-like neuroprotective activity in mice	Watts et al. 2007
6	7.88816	ENSGALG00000029823		Shadow of prion protein	SPRN	Prp(C)-like neuroprotective activity in mice	Watts et al. 2007
27	6.96762	ENSGALG00000011485	374005	hypocretin neuropeptide precursor	HCRT	Energy balance and potentially food intake	Miranda et al. 2013
17	6.54819	ENSGALG00000008898	404296	glutamate ionotropic receptor NMDA type subunit 1	GRIN1	Energy balance, feeding and response to food deprivation in mice	Liu et al. 2012
14	6.36059	ENSGALG00000002350	427004	dynein axonemal heavy chain 3	DNAH3	Male fertility in humans	Ben Khelifa et al. 2014
1	6.03281	ENSGALG00000013422	426083	RAD9-HUS1-RAD1 interacting nuclear orphan 1	RHNO1	Down-regulated in efficient residual feed intake chickens	Yang et al. 2020
19	5.47567	ENSGALG00000039863	427073	DEAD-box helicase 25	DDX25	Spermatogenesis in mice	Sheng et al. 2006
17	4.93677	ENSGALG00000008925	112529981	transmembrane protein 203	TMEM203	Spermatogenesis in humans Shambharkar et al. 2015
1	4.81585	ENSGALG00000013422	426083	RAD9-HUS1-RAD1 interacting nuclear orphan 1	RHNO1	Down-regulated in efficient residual feed intake chickens	Yang et al. 2020
1	4.7258	ENSGALG00000013422	426083	RAD9-HUS1-RAD1 interacting nuclear orphan 1	RHNO1	Down-regulated in efficient residual feed intake chickens	Yang et al. 2020
12	4.70278	ENSGALG00000008411	408185	ghrelin/obestatin prepropeptide	GHRL	Feeding and weight gain in chickens	Jin et al. 2014
8	4.66703	ENSGALG00000030417	429078	phosducin	PDC	Found in the retina of rats, vision in mice and humans	Zhu & Craft 2000
8	4.65406	ENSGALG00000030417	429078	phosducin	PDC	Found in the retina of rats, vision in mice and humans	Zhu & Craft 2000
27	4.50531	ENSGALG00000011485	374005	hypocretin neuropeptide precursor	HCRT	Energy balance and potentially food intake	Miranda et al. 2013
12	4.26366	ENSGALG00000008490	414344	thyrotropin releasing hormone	TRH	Varying roles in ovarian steroidogenesis, cold stress in chickens in humans potentially involved in hair growth	Wang & Xu 2008, Gáspár et al. 2010
8	4.1314	ENSGALG00000030417	429078	phosducin	PDC	Found in the retina of rats, vision in mice and humans	Zhu & Craft 2000
8	3.98964	ENSGALG00000032319	429086	retinol dehydrogenase 8 (all-trans)	RDH8L	Crucial steps of this visual cycle	Lhor & Salesse 2014
17	3.92442	ENSGALG00000008898	404296	glutamate ionotropic receptor NMDA type subunit 1	GRIN1	Energy balance, feeding and response to food deprivation in mice	Liu et al. 2012
17	3.72288	ENSGALG00000008925	112529981	transmembrane protein 203	TMEM203	Spermatogenesis in humans	Shambharkar et al. 2015
3	3.42483	ENSGALG00000004293	421580	plasminogen	PLG	Breaks down blood clots, inflammatory response, macrophage recruitment in mammals	as reviewed in Heissig et al. 2020
1	3.41314	ENSGALG00000016757	418696	testis specific 10	TSGA10	Spermatogenesis in humans	Ye et al. 2020
8	3.04947	ENSGALG00000032319	429086	retinol dehydrogenase 8 (all-trans)	RDH8L	Crucial steps of this visual cycle	Lhor & Salesse 2014
26	3.02586	ENSGALG00000001968	428270	synaptotagmin 6	SYT6	Sperm function in mice	Hutt et al. 2005
14	3.00704	ENSGALG00000003391	395360	eukaryotic translation initiation factor 2 alpha kinase 1	EIF2AK1	Response to several stresses in humans including heme deficiency, oxidative stress, osmotic shock, mitochondrial dysfunction and heat shock and potentially involved in hypoxic stress in chickens	Guo et al. 2020, Hu et al. 2020
6	10.6509	ENSGALG00000003308	423670	ER lipid raft associated 1	ERLIN1
6	10.3031	ENSGALG00000003549	791224	mitochondrial ribosome associated GTPase 1	MTG1
6	10.3031	ENSGALG00000054212	100857693	polyamine oxidase	PAOX
6	10.3031	ENSGALG00000003526	423673	tubulin gamma complex associated protein 2	TUBGCP2
6	10.3031	ENSGALG00000003533	428940	zinc finger protein 511	ZNF511
6	10.2617	ENSGALG00000003549	791224	mitochondrial ribosome associated GTPase 1	MTG1
6	10.2617	ENSGALG00000054212	100857693	polyamine oxidase	PAOX
6	9.71967	ENSGALG00000003695	395356	multiple inositol-polyphosphate phosphatase 1	MINPP1
6	9.51505	ENSGALG00000003308	423670	ER lipid raft associated 1	ERLIN1
6	9.19785	ENSGALG00000003249	101749626	CWF19-like 1, cell cycle control (S. pombe)	CWF19L1
8	8.81938	ENSGALG00000005105	424457	translocated promoter region, nuclear basket protein	TPR
13	8.60178	ENSGALG00000052502		.
13	8.60178	ENSGALG00000001132	101750838	amyloid beta (A4) precursor protein-binding, family B, member 3	APBB3
13	8.60178	ENSGALG00000048830		eukaryotic translation initiation factor 4E binding protein 3	EIF4EBP3
13	8.60178	ENSGALG00000044387	769199	solute carrier family 4 member 9	SLC4A9
13	8.60178	ENSGALG00000040453	427608	steroid receptor RNA activator 1	SRA1
8	8.53949	ENSGALG00000053885		.
13	8.42175	ENSGALG00000000949	395654	heparin binding EGF like growth factor	HBEGF
13	8.42175	ENSGALG00000044387	769199	solute carrier family 4 member 9	SLC4A9
13	8.40719	ENSGALG00000036310		.
6	8.40477	ENSGALG00000003308	423670	ER lipid raft associated 1	ERLIN1
13	8.3007	ENSGALG00000029387	430546	purine rich element binding protein A	PURA
6	8.24934	ENSGALG00000003549	791224	mitochondrial ribosome associated GTPase 1	MTG1
6	8.24934	ENSGALG00000054212	100857693	polyamine oxidase	PAOX
6	8.24934	ENSGALG00000003533	428940	zinc finger protein 511	ZNF511
6	8.03036	ENSGALG00000003695	395356	multiple inositol-polyphosphate phosphatase 1	MINPP1
27	7.95192	ENSGALG00000003333	420028	GH3 domain containing	GHDC
27	7.95192	ENSGALG00000003282	395556	signal transducer and activator of transcription 5A	STAT5A
6	7.88816	ENSGALG00000003526	423673	tubulin gamma complex associated protein 2	TUBGCP2
6	7.88816	ENSGALG00000003533	428940	zinc finger protein 511	ZNF511
4	7.79797	ENSGALG00000044816		.
4	7.73745	ENSGALG00000009192	100857927	SLIT and NTRK like family member 2	SLITRK2
6	7.70487	ENSGALG00000003689	423678	3'-phosphoadenosine 5'-phosphosulfate synthase 2	PAPSS2
12	7.59546	ENSGALG00000002138	415908	hyaluronoglucosaminidase 2	HYAL2
12	7.59546	ENSGALG00000050390	100857844	cytochrome b561 family member D2	CYB561D2
12	7.59546	ENSGALG00000000785	426739	hyaluronoglucosaminidase 1	HYAL1
12	7.59546	ENSGALG00000002131	425132	NPR2-like, GATOR1 complex subunit
12	7.59546	ENSGALG00000038951	101750777	Ras association domain family member 1	RASSF1
12	7.59546	ENSGALG00000050948	429757	transmembrane protein 115	TMEM115
12	7.59546	ENSGALG00000035883	112529928	zinc finger MYND-type containing 10	ZMYND10
6	7.55881	ENSGALG00000032838	395651	beta-keratin related protein	BKJ
6	7.55881	ENSGALG00000003196	396194	ribonuclease A family member k6	ANG
13	7.53129	ENSGALG00000029387	430546	purine rich element binding protein A	PURA
33	7.45961	ENSGALG00000034825	425200	chymotrypsin like elastase family member 1	CELA1
33	7.45961	ENSGALG00000041101	429501	polypeptide N-acetylgalactosaminyltransferase 6	GALNT6
6	7.41327	ENSGALG00000032838	395651	beta-keratin related protein	BKJ
6	7.41327	ENSGALG00000003196	396194	ribonuclease A family member k6	ANG
10	7.40616	ENSGALG00000035202	769343	adaptor related protein complex 3 beta 2 subunit	AP3B2
10	7.40616	ENSGALG00000002097	415324	epididymal protein-like	LOC415324
8	7.38645	ENSGALG00000053885		.
7	7.12583	ENSGALG00000047637	424040	chromosome 7 C21orf58 homolog	C7H21orf58
17	7.09149	ENSGALG00000053517	417269	cell division cycle 26	CDC26
17	7.09149	ENSGALG00000008844	417268	solute carrier family 31 member 1	SLC31A1
13	6.97509	ENSGALG00000036310		.
27	6.96762	ENSGALG00000003345	420029	1-phosphatidylinositol-4,5-bisphosphate phosphodiesterase delta-4-like	PIBPPDD4L
27	6.96762	ENSGALG00000003333	420028	GH3 domain containing	GHDC
27	6.96762	ENSGALG00000003282	395556	signal transducer and activator of transcription 5A	STAT5A
13	6.94985	ENSGALG00000000946	416142	prefoldin subunit 1	PFDN1
4	6.94159	ENSGALG00000053520		.
14	6.81837	ENSGALG00000002042	426994	lysine-rich nucleolar protein 1	KNOP1
14	6.78603	ENSGALG00000002042	426994	lysine-rich nucleolar protein 1	KNOP1
6	6.73732	ENSGALG00000003689	423678	3'-phosphoadenosine 5'-phosphosulfate synthase 2	PAPSS2
6	6.73732	ENSGALG00000003652	423676	ATPase family, AAA domain containing 1	ATAD1
8	6.71318	ENSGALG00000033635	396451	prostaglandin-endoperoxide synthase 2	PTGS2
14	6.67241	ENSGALG00000002042	426994	lysine-rich nucleolar protein 1	KNOP1
11	6.62301	ENSGALG00000044466	415708	receptor-interacting serine-threonine kinase 3	RIPK3
18	6.54819	ENSGALG00000029660		.
17	6.54819	ENSGALG00000008873	417275	DNA polymerase epsilon 3, accessory subunit	POLE3
17	6.54819	ENSGALG00000045901	101749800	leucine rich repeat containing 26	LRRC26
8	6.49146	ENSGALG00000048056		.
2	6.42435	ENSGALG00000046897		.
2	6.31238	ENSGALG00000048735		.
27	6.29677	ENSGALG00000054001		.
27	6.29677	ENSGALG00000047783	107055273	uncharacterized LOC107055273	LOC100858100
11	6.26788	ENSGALG00000044466	415708	receptor-interacting serine-threonine kinase 3	RIPK3
17	6.25391	ENSGALG00000054209	395110	regulator of G-protein signaling 3	RGS3
13	6.22876	ENSGALG00000000949	395654	heparin binding EGF like growth factor	HBEGF
13	6.22876	ENSGALG00000000946	416142	prefoldin subunit 1	PFDN1
33	6.19239	ENSGALG00000043400	431303	BCDIN3 domain containing RNA methyltransferase	BCDIN3D
33	6.19239	ENSGALG00000031615	426899	Fas apoptotic inhibitory molecule 2	FAIM2
6	6.18178	ENSGALG00000003689	423678	3'-phosphoadenosine 5'-phosphosulfate synthase 2	PAPSS2
6	6.18178	ENSGALG00000003652	423676	ATPase family, AAA domain containing 1	ATAD2
13	6.16049	ENSGALG00000029387	430546	purine rich element binding protein A	PURA
9	6.09328	ENSGALG00000031071		.
9	6.09328	ENSGALG00000046790		.
9	6.09328	ENSGALG00000006714	424880	coiled-coil domain containing 61	CCDC61
9	6.09328	ENSGALG00000029152	100857200	IMP4 homolog, U3 small nucleolar ribonucleoprotein	IMP4
1	6.03281	ENSGALG00000013424	426085	tubby like protein 3	TULP3
14	5.98993	ENSGALG00000053304		.
14	5.98993	ENSGALG00000031384		.
14	5.98993	ENSGALG00000002200	426999	acyl-CoA synthetase medium-chain family member 3	ACSM3
14	5.98993	ENSGALG00000026038	427000	ERI1 exoribonuclease family member 2	ERI2
14	5.98993	ENSGALG00000002239	427001	RNA exonuclease 5	REXO5
8	5.93169	ENSGALG00000048056		.
8	5.91703	ENSGALG00000033635	396451	prostaglandin-endoperoxide synthase 2	PTGS2
7	5.88142	ENSGALG00000006198	424037	lanosterol synthase	LSS
7	5.88142	ENSGALG00000006217	424038	S100 calcium binding protein B	S100B
11	5.82402	ENSGALG00000003293	415704	membrane bound transcription factor peptidase, site 1	MBTPS1
11	5.82402	ENSGALG00000003302	100857309	solute carrier family 38 member 8	SLC38A8
11	5.81044	ENSGALG00000003258		dynein axonemal assembly factor 1
18	5.63362	ENSGALG00000001036	417313	elaC ribonuclease Z 2	ELAC2
7	5.61967	ENSGALG00000007511	396181	integrin subunit beta 2	ITGB2
7	5.61967	ENSGALG00000047637	424040	chromosome 7 C21orf58 homolog	C7H21orf58
7	5.61967	ENSGALG00000007503	424041	kynurenine 3-monooxygenase	KMO
33	5.60556	ENSGALG00000050400	426896	keratin 8	KRT8
33	5.60556	ENSGALG00000047132	112529929	keratin, type II cytoskeletal 4-like	LOC112529929
1	5.59493	ENSGALG00000048907		.
11	5.57411	ENSGALG00000003302	100857309	solute carrier family 38 member 8	SLC38A8
12	5.55136	ENSGALG00000002138	415908	hyaluronoglucosaminidase 2	HYAL2
12	5.55136	ENSGALG00000050390	100857844	cytochrome b561 family member D2	CYB561D2
12	5.55136	ENSGALG00000002131	425132	NPR2-like, GATOR1 complex subunit
12	5.55136	ENSGALG00000038951	101750777	Ras association domain family member 1	RASSF1
12	5.55136	ENSGALG00000050948	429757	transmembrane protein 115	TMEM115
12	5.55136	ENSGALG00000035883	112529928	zinc finger MYND-type containing 10	ZMYND10
12	5.49222	ENSGALG00000002362	107048996	mesencephalic astrocyte derived neurotrophic factor	MANF
12	5.49222	ENSGALG00000050969	770664	RNA binding motif protein 15B	RBM15B
3	5.48792	ENSGALG00000019958	100857259	vesicular inhibitory amino acid transporter-like	LOC100857259
19	5.47567	ENSGALG00000047563		.
23	5.4634	ENSGALG00000040986	426384	family with sequence similarity 76 member A	FAM76A
23	5.4634	ENSGALG00000037603	100858796	sestrin-2-like	LOC100858796
33	5.37169	ENSGALG00000037878	431304	aquaporin 2	AQP2
33	5.37169	ENSGALG00000043400	431303	BCDIN3 domain containing RNA methyltransferase	BCDIN3D
33	5.37169	ENSGALG00000031615	426899	Fas apoptotic inhibitory molecule 2	FAIM2
17	5.34585	ENSGALG00000008952	417282	NADPH oxidase activator 1	NOXA1
17	5.34585	ENSGALG00000021274	427778	ectonucleoside triphosphate diphosphohydrolase 1	LOC427778
17	5.34585	ENSGALG00000008932	374095	ectonucleoside triphosphate diphosphohydrolase 8	ENTPD8
17	5.34585	ENSGALG00000008936	417281	ectonucleoside triphosphate diphosphohydrolase 8-like	ENTPD8L
14	5.32343	ENSGALG00000042810		.
14	5.29577	ENSGALG00000002200	426999	acyl-CoA synthetase medium-chain family member 3	ACSM3
14	5.29577	ENSGALG00000026038	427000	ERI1 exoribonuclease family member 2	ERI2
14	5.29577	ENSGALG00000002239	427001	RNA exonuclease 5	REXO5
1	5.26461	ENSGALG00000017276	419033	Rho guanine nucleotide exchange factor 5	ARHGEF5
27	5.20427	ENSGALG00000003261	396006	polymerase I and transcript release factor	PTRF
6	5.15488	ENSGALG00000003652	423676	ATPase family, AAA domain containing 1	ATAD3
14	5.14368	ENSGALG00000027146	431418	G protein-coupled receptor 139	GPR139
11	5.1333	ENSGALG00000003293	415704	membrane bound transcription factor peptidase, site 1	MBTPS1
11	5.1333	ENSGALG00000003302	100857309	solute carrier family 38 member 8	SLC38A8
28	5.09811	ENSGALG00000043352	420050	ceramide synthase 4	CERS4
14	5.09439	ENSGALG00000053304		.
14	5.09439	ENSGALG00000031384		.
14	5.09439	ENSGALG00000002200	426999	acyl-CoA synthetase medium-chain family member 3	ACSM3
14	5.09439	ENSGALG00000026038	427000	ERI1 exoribonuclease family member 2	ERI2
1	5.0633	ENSGALG00000014335	418262	integrin alpha FG-GAP repeat containing 2	ITFG2
12	4.94613	ENSGALG00000002240	415914	chromosome 12 C3orf18 homolog	C3orf18
8	4.94288	ENSGALG00000034230	100859817	SWT1, RNA endoribonuclease homolog	SWT1
17	4.93677	ENSGALG00000021274	427778	ectonucleoside triphosphate diphosphohydrolase 1	LOC427778
17	4.93677	ENSGALG00000008932	374095	ectonucleoside triphosphate diphosphohydrolase 8	ENTPD8
17	4.93677	ENSGALG00000008936	417281	ectonucleoside triphosphate diphosphohydrolase 8-like	ENTPD8L
14	4.91918	ENSGALG00000042810		.
14	4.91918	ENSGALG00000002028	101747453	G protein-coupled receptor class C group 5 member B	GPRC5B
8	4.91387	ENSGALG00000045555	426862	influenza virus NS1A binding protein	IVNS1ABP
7	4.90609	ENSGALG00000007511	396181	integrin subunit beta 2	ITGB2
7	4.90609	ENSGALG00000047637	424040	chromosome 7 C21orf58 homolog	C7H21orf58
7	4.90609	ENSGALG00000007503	424041	kynurenine 3-monooxygenase	KMO
9	4.88928	ENSGALG00000041501	100859787	APC membrane recruitment protein 3	AMER3
9	4.87947	ENSGALG00000041501	100859787	APC membrane recruitment protein 3	AMER3
28	4.86239	ENSGALG00000000337		cortexin 1
33	4.85874	ENSGALG00000042837	100858942	glucagon-like	LOC100858942
33	4.85874	ENSGALG00000031274	425441	solute carrier family 4 member 8	SLC4A8
2	4.84617	ENSGALG00000046897		.
7	4.82579	ENSGALG00000007511	396181	integrin subunit beta 2	ITGB2
7	4.82579	ENSGALG00000007503	424041	kynurenine 3-monooxygenase	KMO
1	4.81585	ENSGALG00000013420	430534	forkhead box M1	FOXM1
2	4.79689	ENSGALG00000050611		.
7	4.77227	ENSGALG00000050048		.
14	4.76481	ENSGALG00000052056		.
14	4.76481	ENSGALG00000027173	427005	transmembrane protein 159	TMEM159
14	4.76481	ENSGALG00000002428	427006	zona pellucida glycoprotein 2	ZP2
1	4.7258	ENSGALG00000013420	430534	forkhead box M1	FOXM1
8	4.7238	ENSGALG00000005889	424497	coiled-coil domain containing 18	CCDC18
8	4.7238	ENSGALG00000005904	424499	transmembrane p24 trafficking protein 5	TMED5
12	4.70278	ENSGALG00000008420	416121	cullin associated and neddylation dissociated 2 (putative)	CAND2
12	4.70278	ENSGALG00000027142	416122	ribosomal protein L32	RPL32
12	4.70278	ENSGALG00000008419	416119	SEC13 homolog, nuclear pore and COPII coat complex component	SEC13
12	4.70278	ENSGALG00000028009	416117	von Hippel-Lindau tumor suppressor	VHL
7	4.69978	ENSGALG00000046256		.
7	4.69978	ENSGALG00000006141	395112	protein O-fucosyltransferase 2	POFUT2
7	4.69978	ENSGALG00000047621	107053767	ybeY metallopeptidase (putative)	YBEY
11	4.68482	ENSGALG00000003258		dynein axonemal assembly factor 1
11	4.68482	ENSGALG00000003224	427540	heat shock transcription factor 4	HSF4
11	4.68482	ENSGALG00000003195	415700	TNFRSF1A associated via death domain	TRADD
9	4.67854	ENSGALG00000002315	424767	presenilin associated rhomboid like	PARL
8	4.65406	ENSGALG00000005080	424455	chromosome 8 C1orf27 homolog	C8H1orf27
33	4.64861	ENSGALG00000043400	431303	BCDIN3 domain containing RNA methyltransferase	BCDIN3D
33	4.64861	ENSGALG00000039634	431302	keratin 80	KRT80
12	4.64583	ENSGALG00000002362	107048996	mesencephalic astrocyte derived neurotrophic factor	MANF
12	4.64583	ENSGALG00000050969	770664	RNA binding motif protein 15B	RBM15B
14	4.62413	ENSGALG00000002267	427002	defective in cullin neddylation 1 domain containing 3	DCUN1D3
14	4.62413	ENSGALG00000002273	427003	LYR motif containing 1	LYRM1
14	4.62413	ENSGALG00000002239	427001	RNA exonuclease 5	REXO5
28	4.586	ENSGALG00000040471	420049	major vault protein	MVP
28	4.52458	ENSGALG00000047550		.
14	4.50913	ENSGALG00000042810		.
14	4.50913	ENSGALG00000002028	101747453	G protein-coupled receptor class C group 5 member B	GPRC5B
27	4.50531	ENSGALG00000003345	420029	1-phosphatidylinositol-4,5-bisphosphate phosphodiesterase delta-4-like	PIBPPDD4L
27	4.50531	ENSGALG00000003333	420028	GH3 domain containing	GHDC
27	4.50531	ENSGALG00000003354	772091	potassium voltage-gated channel subfamily H member 4	KCNH4
27	4.50531	ENSGALG00000003282	395556	signal transducer and activator of transcription 5A	STAT5A
14	4.49778	ENSGALG00000009346	416763	hematological and neurological expressed 1 like	HN1L
6	4.4875	ENSGALG00000002395	423623	rap1 GTPase-GDP dissociation stimulator 1-like	RAP1GDS1L
33	4.45737	ENSGALG00000037878	431304	aquaporin 2	AQP2
33	4.45737	ENSGALG00000042837	100858942	glucagon-like	LOC100858943
33	4.4331	ENSGALG00000042837	100858942	glucagon-like	LOC100858944
33	4.4331	ENSGALG00000031274	425441	solute carrier family 4 member 8	SLC4A8
1	4.42039	ENSGALG00000014442	374193	glyceraldehyde-3-phosphate dehydrogenase	GAPDH
1	4.42039	ENSGALG00000028638	100499455	C-type natriuretic peptide 1	CNP1
1	4.42039	ENSGALG00000014443	418276	intermediate filament family orphan 1	IFFO1
12	4.39182	ENSGALG00000008506	416129	mitochondrial ribosomal protein S25	MRPS25
12	4.39182	ENSGALG00000008500	416128	rabenosyn, RAB effector	RBSN
9	4.37467	ENSGALG00000031071		.
9	4.37467	ENSGALG00000046790		.
9	4.37467	ENSGALG00000006714	424880	coiled-coil domain containing 61	CCDC61
9	4.37467	ENSGALG00000029152	100857200	IMP4 homolog, U3 small nucleolar ribonucleoprotein	IMP4
19	4.37083	ENSGALG00000042819		.
19	4.37083	ENSGALG00000041502	395773	angiopoietin-related protein 1-like	ANGPT1L
19	4.37083	ENSGALG00000036647	100857890	BCL tumor suppressor 7B	BCL7B
19	4.37083	ENSGALG00000034960	101751014	MLX interacting protein like	MLXIPL
19	4.37083	ENSGALG00000031263	101751077	transducin (beta)-like 2	TBL2
1	4.33148	ENSGALG00000051865		.
4	4.32637	ENSGALG00000042725	422176	zinc finger C4H2-type containing	ZC4H2
2	4.31739	ENSGALG00000053276	426291	coiled-coil domain containing 166	CCDC166
2	4.31739	ENSGALG00000029279	426292	mitogen-activated protein kinase 15	MAPK15
1	4.27776	ENSGALG00000014335	418262	integrin alpha FG-GAP repeat containing 2	ITFG2
33	4.27342	ENSGALG00000039634	431302	keratin 80	KRT80
12	4.26366	ENSGALG00000008500	416128	rabenosyn, RAB effector	RBSN
11	4.25511	ENSGALG00000003201	415701	F-box and leucine rich repeat protein 8	FBXL8
11	4.25511	ENSGALG00000003224	427540	heat shock transcription factor 4	HSF4
11	4.25511	ENSGALG00000003195	415700	TNFRSF1A associated via death domain	TRADD
11	4.25511	ENSGALG00000021345		UDP-GlcNAc:betaGal beta-1,3-N-acetylglucosaminyltransferase 9
8	4.24964	ENSGALG00000005776	424491	trans-2,3-enoyl-CoA reductase	TECR
7	4.23044	ENSGALG00000046256		.
7	4.23044	ENSGALG00000006198	424037	lanosterol synthase	LSS
7	4.23044	ENSGALG00000006217	424038	S100 calcium binding protein B	S100B
26	4.22451	ENSGALG00000052763	419932	BTG anti-proliferation factor 2	BTG2
26	4.22451	ENSGALG00000034067	395814	fibromodulin	FMOD
2	4.21573	ENSGALG00000047510		.
2	4.21573	ENSGALG00000046824		.
2	4.21573	ENSGALG00000052157		.
14	4.17185	ENSGALG00000009346	416763	hematological and neurological expressed 1 like	HN1L
4	4.16539	ENSGALG00000030209	395266	carboxypeptidase Z	CPZ
1	4.14416	ENSGALG00000052140		.
28	4.13053	ENSGALG00000028937	100859352	translocase of inner mitochondrial membrane 13	TIMM13
28	4.13053	ENSGALG00000000458	428320	transmembrane protease, serine 9	TMPRSS9
18	4.10663	ENSGALG00000041800	427787	glucagon-like peptide 2 receptor	GLP2R
4	4.10575	ENSGALG00000015595	428798	G protein-coupled receptor 78	GPR78
2	4.09451	ENSGALG00000027757	420589	ADP ribosylation factor like GTPase 4A	ARL4A
2	4.09111	ENSGALG00000050611		.
2	4.07687	ENSGALG00000048735		.
28	4.07638	ENSGALG00000000337		cortexin 1
28	4.07414	ENSGALG00000047550		.
26	4.04798	ENSGALG00000003447	419923	fibroblast growth factor receptor substrate 3	FRS3
26	4.04798	ENSGALG00000028489	428272	gastricsin-like	GASTL
26	4.04798	ENSGALG00000003435	395690	progastricsin (pepsinogen C)	PGC
31	4.03933	ENSGALG00000047761	769729	uncharacterized LOC769729	LOC769729
11	4.02782	ENSGALG00000044466	415708	receptor-interacting serine-threonine kinase 3	RIPK3
17	4.00768	ENSGALG00000045310	427775	3-ketosteroid-9-alpha-hydroxylase oxygenase subunit-like	LOC427775
8	4.00681	ENSGALG00000005918	429087	family with sequence similarity 69 member A	DIPK1A
8	4.00681	ENSGALG00000005922	395269	ribosomal protein L5	RPL5
4	4.00036	ENSGALG00000054035		.
9	3.99652	ENSGALG00000038964	424768	claudin 15	CLDN15
9	3.99652	ENSGALG00000000399	430912	dual specificity phosphatase 28	DUSP28
9	3.99652	ENSGALG00000002315	424767	presenilin associated rhomboid like	PARL
8	3.98964	ENSGALG00000005858	424496	down-regulator of transcription 1	DR1
1	3.98188	ENSGALG00000011798	417961	heme binding protein 1	HEBP1
1	3.98188	ENSGALG00000011799	417961	heme binding protein 1	HEBP1
1	3.98188	ENSGALG00000011796		.
9	3.97159	ENSGALG00000043460	396105	SRY-box 2	SOX2
10	3.97065	ENSGALG00000035202	769343	adaptor related protein complex 3 beta 2 subunit	AP3B2
10	3.97065	ENSGALG00000002097	415324	epididymal protein-like	LOC415324
13	3.95557	ENSGALG00000029387	430546	purine rich element binding protein A	PURA
3	3.94657	ENSGALG00000019967	421691	mitochondrial fission regulator 2	MTFR2
28	3.92874	ENSGALG00000047550		.
17	3.92442	ENSGALG00000045310	427775	3-ketosteroid-9-alpha-hydroxylase oxygenase subunit-like	LOC427775
17	3.92442	ENSGALG00000045901	101749800	leucine rich repeat containing 26	LRRC26
1	3.8954	ENSGALG00000050991		.
28	3.87616	ENSGALG00000000430	420056	signal peptide peptidase like 2C	SPPL2C
28	3.87616	ENSGALG00000000407	420055	LSM7 homolog, U6 small nuclear RNA and mRNA degradation associated	LSM7
13	3.85572	ENSGALG00000052502		.
13	3.85572	ENSGALG00000001132	101750838	amyloid beta (A4) precursor protein-binding, family B, member 3	APBB3
13	3.85572	ENSGALG00000048830		eukaryotic translation initiation factor 4E binding protein 3	EIF4EBP3
13	3.85572	ENSGALG00000040453	427608	steroid receptor RNA activator 1	SRA1
9	3.8288	ENSGALG00000002169	424758	pleckstrin homology domain containing B2	PLEKHB2
1	3.82797	ENSGALG00000030933	772057	chromosome 1 open reading frame, human C12orf73	C1H12ORF73
1	3.82797	ENSGALG00000033789	374163	heat shock protein 90 beta family member 1	HSP90B1
27	3.80729	ENSGALG00000052680		.
27	3.80729	ENSGALG00000048288		.
27	3.80729	ENSGALG00000047069		.
8	3.80003	ENSGALG00000006091		.
8	3.80003	ENSGALG00000050568	424509	HFM1, ATP dependent DNA helicase homolog	HFM1
12	3.79039	ENSGALG00000034289	416033	solute carrier family 41 member 3	SLC41A3
8	3.78796	ENSGALG00000005776	424491	trans-2,3-enoyl-CoA reductase	TECR
19	3.76437	ENSGALG00000044527	770506	1-acylglycerol-3-phosphate O-acyltransferase 1	AGPAT1
14	3.76353	ENSGALG00000009346	416763	hematological and neurological expressed 1 like	HN1L
11	3.73232	ENSGALG00000041408		.
17	3.72288	ENSGALG00000021274	427778	ectonucleoside triphosphate diphosphohydrolase 1	LOC427778
17	3.72288	ENSGALG00000008936	417281	ectonucleoside triphosphate diphosphohydrolase 8-like	ENTPD8L
17	3.72288	ENSGALG00000008920	417280	NADPH dependent diflavin oxidoreductase 1	NDOR1
10	3.69837	ENSGALG00000030863	415338	solute carrier family 28 (sodium-coupled nucleoside transporter), member 2	SLC28A2
7	3.69339	ENSGALG00000050048		.
7	3.68817	ENSGALG00000050089		.
7	3.68817	ENSGALG00000051229		.
7	3.68729	ENSGALG00000046256		.
7	3.68729	ENSGALG00000006198	424037	lanosterol synthase	LSS
7	3.68729	ENSGALG00000006141	395112	protein O-fucosyltransferase 2	POFUT2 or FUT13
7	3.68729	ENSGALG00000006217	424038	S100 calcium binding protein B	S100B
7	3.68729	ENSGALG00000047621	107053767	ybeY metallopeptidase (putative)	YBEY
14	3.67417	ENSGALG00000031841	416665	SLX4 structure-specific endonuclease subunit homolog	SLX4
14	3.67417	ENSGALG00000039951	416666	TNF receptor associated protein 1	TRAP1
4	3.67374	ENSGALG00000010122	422487	SH2 domain containing 4A	SH2D4A
1	3.66601	ENSGALG00000041311		.
1	3.66601	ENSGALG00000025906		heparan sulfate 6-O-sulfotransferase 3	HS6ST3
19	3.66172	ENSGALG00000005830	427840	MAX network transcriptional repressor	MNT
12	3.65924	ENSGALG00000002240	415914	chromosome 12 C3orf18 homolog	C3orf18
12	3.65924	ENSGALG00000002253	415915	HemK methyltransferase family member 1	HEMK1
2	3.65783	ENSGALG00000050611		.
28	3.65768	ENSGALG00000000337		cortexin 1
1	3.65181	ENSGALG00000028018	428095	RAB38, member RAS oncogene family	RAB38
33	3.6501	ENSGALG00000037878	431304	aquaporin 2	AQP2
33	3.6501	ENSGALG00000042837	100858942	glucagon-like	LOC100858945
5	3.6372	ENSGALG00000053204		.
4	3.61341	ENSGALG00000009192	100857927	SLIT and NTRK like family member 2	SLITRK2
17	3.61187	ENSGALG00000030255	770795	alpha-1-microglobulin/bikunin precursor	AMBP
33	3.60468	ENSGALG00000030629	408041	keratin 6A	KRT6A
33	3.60468	ENSGALG00000034868	395772	keratin 7	KRT7
26	3.59878	ENSGALG00000031807		.
26	3.59878	ENSGALG00000052763	419932	BTG anti-proliferation factor 2	BTG2
26	3.59878	ENSGALG00000034067	395814	fibromodulin	FMOD
10	3.59381	ENSGALG00000037950	768936	alpha kinase 3	ALPK3
10	3.59381	ENSGALG00000030863	415338	solute carrier family 28 (sodium-coupled nucleoside transporter), member 2	SLC28A2
4	3.57912	ENSGALG00000010878	422575	USO1 vesicle transport factor	USO1
9	3.57685	ENSGALG00000038964	424768	claudin 15	CLDN15
9	3.57685	ENSGALG00000000399	430912	dual specificity phosphatase 28	DUSP28
3	3.56723	ENSGALG00000019958	100857259	vesicular inhibitory amino acid transporter-like	LOC100857259
10	3.55821	ENSGALG00000039164	415336	paracaspase 3	PCASP3
14	3.54891	ENSGALG00000027146	431418	G protein-coupled receptor 139	GPR139
8	3.53838	ENSGALG00000043087	395174	metal response element binding transcription factor 2	MTF2
7	3.5258	ENSGALG00000006217	424038	S100 calcium binding protein B	S100B
4	3.5221	ENSGALG00000043447	422174	LAS1 like, ribosome biogenesis factor	LAS1L
4	3.5221	ENSGALG00000039391	422175	zinc finger CCCH-type containing 12B	ZC3H12B
26	3.51853	ENSGALG00000038902	100858838	Pim-1 proto-oncogene, serine/threonine kinase	PIM1
8	3.51078	ENSGALG00000005619	429084	coagulation factor III, tissue factor	F3
8	3.51078	ENSGALG00000005647	424487	ATP binding cassette subfamily D member 3	ABCD3
28	3.5064	ENSGALG00000000352	420053	translocase of inner mitochondrial membrane 44	TIMM44
4	3.50111	ENSGALG00000044816		.
1	3.49886	ENSGALG00000046911		.
1	3.49886	ENSGALG00000051313		.
14	3.49877	ENSGALG00000042810		.
14	3.49877	ENSGALG00000002028	101747453	G protein-coupled receptor class C group 5 member B	GPRC5B
1	3.49871	ENSGALG00000049532		.
2	3.48551	ENSGALG00000038635	770011	myosin light chain 12B	MYL12B
28	3.48296	ENSGALG00000028937	100859352	translocase of inner mitochondrial membrane 13	TIMM13
28	3.48296	ENSGALG00000000458	428320	transmembrane protease, serine 9	TMPRSS9
1	3.477	ENSGALG00000039783	771615	mitochondrial ribosomal protein L57	MRPL57
1	3.477	ENSGALG00000017128	418948	spindle and kinetochore associated complex subunit 3	SKA3
17	3.4636	ENSGALG00000045310	427775	3-ketosteroid-9-alpha-hydroxylase oxygenase subunit-like	LOC427775
33	3.46238	ENSGALG00000037878	431304	aquaporin 2	AQP2
33	3.46238	ENSGALG00000031615	426899	Fas apoptotic inhibitory molecule 2	FAIM2
8	3.45586	ENSGALG00000051438	424465	exostosin like glycosyltransferase 2	EXTL2
8	3.44441	ENSGALG00000005647	424487	ATP binding cassette subfamily D member 3	ABCD3
4	3.42822	ENSGALG00000029286		.
4	3.42822	ENSGALG00000009128	772269	chromosome X open reading frame 40B	CXorf40B
4	3.42822	ENSGALG00000009154	422392	iduronate 2-sulfatase	IDS
4	3.42822	ENSGALG00000009139	422391	transmembrane protein 185B	TMEM185B
2	3.41542	ENSGALG00000007036	420462	pitrilysin metallopeptidase 1	PITRM1
1	3.41314	ENSGALG00000016758	418697	lipoyltransferase 1	LIPT1
1	3.41314	ENSGALG00000016759	418698	microtubule interacting and trafficking domain containing 1	MITD1
19	3.40792	ENSGALG00000030401	417679	mediator complex subunit 31	MED31
19	3.40792	ENSGALG00000005995		solute carrier family 13 member 5
19	3.40792	ENSGALG00000027950	417680	thioredoxin domain containing 17	TXNDC17
19	3.40792	ENSGALG00000005928	417677	XIAP associated factor 1	XAF1
2	3.39048	ENSGALG00000026631	776143	homeobox A10	HOXA10
2	3.39048	ENSGALG00000040021	395327	homeobox A11	HOXA11
2	3.39048	ENSGALG00000027234	373934	homeobox A13	HOXA13
12	3.38824	ENSGALG00000004930	100858928	histamine receptor H1	HRH1
3	3.38348	ENSGALG00000015068		G protein-coupled receptor 6	GPR6
8	3.38249	ENSGALG00000005252		G protein-coupled receptor 88
10	3.37443	ENSGALG00000030672	415330	thyroid hormone receptor interactor 4	TRIP4
10	3.37443	ENSGALG00000034288	101748248	KIAA0101	KIAA0101
7	3.37194	ENSGALG00000050048		.
10	3.36455	ENSGALG00000043506	415333	neuromedin B	NMB
10	3.36455	ENSGALG00000037553	415334	SEC11 homolog A, signal peptidase complex subunit	SEC11A
4	3.34553	ENSGALG00000009192	100857927	SLIT and NTRK like family member 2	SLITRK2
9	3.34407	ENSGALG00000002193		Rho guanine nucleotide exchange factor 4
4	3.31807	ENSGALG00000010866	428752	amphiregulin	AREG
2	3.30652	ENSGALG00000007036	420462	pitrilysin metallopeptidase 1	PITRM1
8	3.29596	ENSGALG00000048056		.
17	3.28146	ENSGALG00000008881	395110	regulator of G-protein signaling 3	RGS3
10	3.28034	ENSGALG00000002167	415327	PAT1 homolog 2	PATL2
10	3.28034	ENSGALG00000002210	396447	peptidylprolyl isomerase B (cyclophilin B)	PPIB
10	3.28034	ENSGALG00000002189	427480	sorting nexin 1	SNX1
10	3.28034	ENSGALG00000046823	769119	sorting nexin 22	SNX22
8	3.25527	ENSGALG00000047029		.
11	3.25228	ENSGALG00000021345		UDP-GlcNAc:betaGal beta-1,3-N-acetylglucosaminyltransferase 9
8	3.22813	ENSGALG00000027608	424387	phosphatidylinositol glycan anchor biosynthesis class C	PIGC
19	3.21529	ENSGALG00000001031	417471	heat shock transcription factor 5	HSF5
9	3.2148	ENSGALG00000002169	424758	pleckstrin homology domain containing B2	PLEKHB2
26	3.21076	ENSGALG00000003447	419923	fibroblast growth factor receptor substrate 3	FRS3
26	3.21076	ENSGALG00000028489	428272	gastricsin-like	GASTL
26	3.21076	ENSGALG00000028262	100859351	prickle planar cell polarity protein 4	PRICKLE4
26	3.21076	ENSGALG00000003435	395690	progastricsin (pepsinogen C)	PGC
10	3.21037	ENSGALG00000034288	101748248	KIAA0101	KIAA0101
17	3.20619	ENSGALG00000027231		NOTCH regulated ankyrin repeat protein
17	3.20619	ENSGALG00000030255	770795	alpha-1-microglobulin/bikunin precursor	AMBP
1	3.19725	ENSGALG00000017126	418947	zinc finger DHHC-type containing 20	ZDHHC20
28	3.19604	ENSGALG00000000377	420054	heterogeneous nuclear ribonucleoprotein M	HNRNPM
28	3.19604	ENSGALG00000000352	420053	translocase of inner mitochondrial membrane 44	TIMM44
1	3.19308	ENSGALG00000046904		.
1	3.19308	ENSGALG00000053511	769889	apolipoprotein L domain containing 1	APOLD1
1	3.19308	ENSGALG00000031874		Gallus gallus histone cluster 1, H1.01 (similar to human histone cluster 1, class H1 genes) (HIST1H101), mRNA.	HIST1H101
1	3.19308	ENSGALG00000011783		Gallus gallus histone cluster 1, H1.11L (similar to human histone cluster 1, class H1 genes) (HIST1H111L), mRNA.	HIST1H111R
1	3.19308	ENSGALG00000027064	100858681	histone cluster 1 H3 family member h	HIST1H3H
1	3.19308	ENSGALG00000052030	427891	histone cluster 1, H2A-IV-like 2 (similar to human histone cluster 2, class H2A, member C)	HIST1H2A4L2
1	3.19308	ENSGALG00000032645	417955	histone cluster 1, H2A-IV-like 3 (similar to human histone cluster 2, class H2A, member C)	HIST1H2A4L3
1	3.19308	ENSGALG00000052284	427895	histone cluster 1, H2A-IV-like 4 (similar to human histone cluster 2, class H2A, member C)	HIST1H2A4L4
1	3.19308	ENSGALG00000054083	404299	histone cluster 1, H2A, IV (similar to human histone cluster 2, class H2A, member C)	HIST1H2A4
1	3.19308	ENSGALG00000052649	417957	histone cluster 1, H2B-V (similar to human histone cluster 1, class H2B)	H2B-V
1	3.19061	ENSGALG00000052402		.
1	3.18287	ENSGALG00000049532		.
20	3.18079	ENSGALG00000005932	419249	myelin transcription factor 1	MYT1
27	3.17524	ENSGALG00000028031	430993	complement C1q like 1	C1QL1
27	3.17524	ENSGALG00000045212	428279	phospholipase C delta 3	PLCD3
27	3.17524	ENSGALG00000000870	419967	dephospho-CoA kinase domain containing	DCAKD
27	3.17524	ENSGALG00000031553	419968	kinesin family member 18B	KIF18B
27	3.17524	ENSGALG00000000857	419966	N-myristoyltransferase 1	NMT1
9	3.17063	ENSGALG00000041501	100859787	APC membrane recruitment protein 3	AMER3
4	3.16018	ENSGALG00000054035		.
5	3.15393	ENSGALG00000036504	423524	chromosome 5 open reading frame, human C14orf39	C14ORF39
5	3.15393	ENSGALG00000020359	395843	SIX homeobox 6	SIX6
10	3.15025	ENSGALG00000001798	415318	Bardet-Biedl syndrome 4	BBS4
14	3.13336	ENSGALG00000003378		.
14	3.13336	ENSGALG00000049190		.
14	3.13336	ENSGALG00000003217	374125	lipopolysaccharide induced TNF factor	LITAF
6	3.13201	ENSGALG00000005613		.
6	3.13201	ENSGALG00000025772	770955	ELOVL fatty acid elongase 3	ELOVL3
28	3.11668	ENSGALG00000034271	420154	ubiquitin like with PHD and ring finger domains 1	UHRF1
1	3.09819	ENSGALG00000011271	417891	lumican	LUM
5	3.08471	ENSGALG00000005948	770018	ribosomal protein L27a	RPL27A
2	3.073	ENSGALG00000035978	420608	cell division cycle associated 7 like	CDCA7L
28	3.06047	ENSGALG00000000352	420053	translocase of inner mitochondrial membrane 44	TIMM44
33	3.06023	ENSGALG00000034868	395772	keratin 7	KRT7
33	3.06023	ENSGALG00000039634	431302	keratin 80	KRT80
33	3.05731	ENSGALG00000043689		.
3	3.05087	ENSGALG00000051018		.
8	3.04947	ENSGALG00000005858	424496	down-regulator of transcription 1	DR1
11	3.041	ENSGALG00000003201	415701	F-box and leucine rich repeat protein 8	FBXL8
11	3.041	ENSGALG00000003195	415700	TNFRSF1A associated via death domain	TRADD
11	3.041	ENSGALG00000021345		UDP-GlcNAc:betaGal beta-1,3-N-acetylglucosaminyltransferase 9
26	3.03484	ENSGALG00000037744	395985	calcium voltage-gated channel subunit alpha1 S	CACNA1S
26	3.03484	ENSGALG00000038902	100858838	Pim-1 proto-oncogene, serine/threonine kinase	PIM1
2	3.03447	ENSGALG00000030991	374185	iroquois homeobox 1	IRX1
3	3.02936	ENSGALG00000051378		.
26	3.02586	ENSGALG00000001956	419882	olfactomedin like 3	OLFML3
28	3.0222	ENSGALG00000000430	420056	signal peptide peptidase like 2C	SPPL2C
1	3.01435	ENSGALG00000029746	427914	5'-nucleotidase domain containing 3	NT5DC3
2	3.00916	ENSGALG00000038838	421137	neutral sphingomyelinase activation associated factor	NSMAF
14	3.00704	ENSGALG00000003378		.
14	3.00704	ENSGALG00000049190		.
14	3.00704	ENSGALG00000003400	769030	aminoacyl tRNA synthetase complex interacting multifunctional protein 2	AIMP2
14	3.00704	ENSGALG00000051639	101752127	ankyrin repeat domain 61	ANKRD61
33	3.00639	ENSGALG00000034868	395772	keratin 7	KRT7
2	3.00459	ENSGALG00000046897		.
2	3.00388	ENSGALG00000010949	428431	glycoprotein nmb	GPNMB
2	3.00388	ENSGALG00000010954	420616	mitochondrial assembly of ribosomal large subunit 1	MALSU1
2	3.00071	ENSGALG00000038635	770011	myosin light chain 12B	MYL12B
2	3.00071	ENSGALG00000014854	396284	myosin, light chain 12A, regulatory, non-sarcomeric	MYL12A
