## Supplementary material for "Inbreeding or outbreeding depression? How to manage an endangered and locally adapted population of red grouse *Lagopus scotica*": Table S4

### Sheet: Sheet1
Chromosome	Ensembl Gene ID	NCBI Accension Number	Gene description	Gene name	Justifcation	Source
1	ENSGALG00000040342	418479	ADAM metallopeptidase with thrombospondin type 1 motif 1	ADAMTS1	Inflammatory response to tumours in mice	Rodríguez-Baena et al. 2018
3	ENSGALG00000019843	414342	avian beta-defensin 4	GAL4	Bactericidal activity in chickens against Salmonella spp.	Milona et al. 2007
2	ENSGALG00000011734	776400	C-C chemokine receptor 8 like	CCR8L	Enriched in response to immune stress in chickens	Guo et al. 2020
10	ENSGALG00000031270	396396	C-terminal Src kinase	CSK	Tumour suppression and B-cell activity	Hata et al. 1994, Okada 2012
7	ENSGALG00000012357	395324	C-X-C motif chemokine receptor 4	CXCR4	Formation of endocrine b-cells in chickens and the movement of lymphocytes in mammals	Katsumoto & Kume 2011, Stein & Nombela-Arrieta 2005
28	ENSGALG00000024391	420073	cactin, spliceosome C complex subunit	CACTIN	Innate immune response regulating toll-like receptors and targets MHC Class III genes in humans	Atzei et al. 2010
17	ENSGALG00000001889	427756	caspase recruitment domain family member 9	CARD9	Innate immune response	Colonna 2007
27	ENSGALG00000000251	419940	CD79b molecule	CD79B	Response to viral infection in chickens, chicken B-cell development	Sayegh et al. 2000, Meydan et al. 2011
27	ENSGALG00000030907	396216	colony stimulating factor 3	CSF3	Immune response in fish and humans and is present in chickens and is upregulated following parasitic disease	Santos et al. 2006, Hamilton 2008, Giles et al. 2019
19	ENSGALG00000001654	395538	complement C1q binding protein	C1QBP	Pro-inflammatory response in humans	Anders et al. 2018
27	ENSGALG00000002832	420011	interferon-induced protein 35	IFI35	Innate immune response in humans	Das et al. 2015
4	ENSGALG00000011849	373958	interleukin 2	interleukin-2	T-cell proliferative activity in chicken	Kaiser & Mariani 1999, Gu et al. 2010
26	ENSGALG00000000911	428265	interleukin 20	IL20	Angiogenic, proinflammatory in humans that potentially acts through STAT3	Hsieh et al. 2006
1	ENSGALG00000009904	417838	interleukin 22	IL22	Response to inflammation to reduce tissue damage and aid in its repair, in particular regarding avian epithelial and liver cells	Kim et al. 2012
1	ENSGALG00000009904	417838	interleukin 22	IL22	Response to inflammation to reduce tissue damage and aid in its repair, in particular regarding avian epithelial and liver cells	Kim et al. 2012
25	ENSGALG00000011570	425709	interleukin enhancer binding factor 2	ILF2	Believed to have functions against viral infections in chickens	Stricker et al. 2010
3	ENSGALG00000008552	416707	mal, T cell differentiation protein	MAL	T-cell proliferative activity in humans	Alonso & Weissman 1987
3	ENSGALG00000032737	422030	Ovodefensin A1	OvoDA1	Anti-microbial peptides that are located in the oviduct of chickens	Whenham et al. 2015
5	ENSGALG00000036069	395472	T-cell immune regulator 1, ATPase H transporting V0 subunit a3	TCIRG1
2	ENSGALG00000011145	428436	TLR4 interactor with leucine rich repeats	TRIL	Functional role in the TLR4 complex involved in microbe recognition in humans	Carpenter et al. 2009
13	ENSGALG00000004496	100858009	TNFAIP3 interacting protein 1	TNIP1	Associated with immunological and inflammatory diseases	Ramirez et al. 2015
3	ENSGALG00000015231	421763	zinc finger and BTB domain containing 24	ZBTB24	Mutations associated with immunodeficiency	de Greef et al. 2011
25	ENSGALG00000048160	431320	feather beta keratin-like	LOC431320
25	ENSGALG00000028706	769269	feather keratin I	F-KER
6	ENSGALG00000017419	429879	HPS1, biogenesis of lysosomal organelles complex 3 subunit 1	HPS1	Role in BLOC-3 complex in humans which is involved in melanin production and melanosome biogenesis, involved in iris development, intensified evolution in barn owl eye-development.	Martina et al. 2003, Borges et al. 2019
33	ENSGALG00000030629	408041	keratin 6A	KRT6A	Associated with frizzle feather	Guo X et al. 2018
33	ENSGALG00000035972	408042	keratin 75	KRT75	Role in hair and nail formation and responsible for frizzle chicken condition	Ng et al. 2012
33	ENSGALG00000035972	408042	keratin 75	KRT75	Role in hair and nail formation and responsible for frizzle chicken condition	Ng et al. 2012
25	ENSGALG00000000341	425968	keratin associated protein 10-4	JAC
27	ENSGALG00000036846	420041	keratin, type I cytoskeletal 9-like	KRT9
33	ENSGALG00000047132	112529929	keratin, type II cytoskeletal 4-like	LOC112529929
33	ENSGALG00000044875	100858302	keratin, type II cytoskeletal 75-like 4	KRT75L4	Frizzle chicken condition in Chinese indigenous chicken	Dong et al. 2018
11	ENSGALG00000054486	427562	melanocortin 1 receptor	MC1R	Pigmentation in several species including birds	Harris et al. 2020
10	ENSGALG00000006702	415494	milk fat globule-EGF factor 8 protein	MFGE8	Mineralization of eggs in chicken	Stapane et al. 2019
25	ENSGALG00000050271	431316	scale keratin-like	LOC100859790
25	ENSGALG00000054186	431317	scale keratin-like	LOC431317
25	ENSGALG00000026796	100858163	SNAP associated protein	SNAPIN	BLOC-1 complex, which is involved in melanin production and melanosome biogenesis	Setty et al. 2007
6	ENSGALG00000052760	395388	atonal bHLH transcription factor 7	ATOH7	Retina development in chickens	Skowronska-Krawczyk et al. 2009
4	ENSGALG00000014975	427552	dopamine receptor D5	DRD5	Potentially involved in feeding behaviour but needs further study	Jiang et al. 2021
5	ENSGALG00000036364	396110	forkhead box G1	FOXG1	Retina development in mice and main candidate gene for hypoxia in Tibetan chicken	Fotaki et al. 2013, Jiang et al. 2018
18	ENSGALG00000002088	770030	galanin receptor 2	GALR2	Hormone receptor highly expressed in chicken oviduct and oviposition in quail. In chicken - wide expression in tissues involved in glucose homeostasis and is regulated by food deprivation	Ho et al. 2012, Kołodziejski et al. 2021
1	ENSGALG00000012307	427904	galanin receptor 3	GALR3	Hormone receptor wide expression in tissues involved in glucose homeostasis and is regulated by food deprivation in chickens	Kołodziejski et al. 2021
1	ENSGALG00000012307	427904	galanin receptor 3	GALR3	Hormone receptor wide expression in tissues involved in glucose homeostasis and is regulated by food deprivation in chickens	Kołodziejski et al. 2021
27	ENSGALG00000011485	374005	hypocretin neuropeptide precursor	HCRT	Energy balance and potentially food intake	Miranda et al. 2013
14	ENSGALG00000005878	416558	MTOR associated protein, LST8 homolog	MLST8	Component of mtorc1 and mtorc2 which have roles in cell growth and survival in response to nutrients in mammals	Jacinto et al. 2004
14	ENSGALG00000045096	101748764	neuropeptide W	NPW	Associated with the regulation of food intake, sleep, social behaviour and fear memory in mammals and is highly conserved between chicken and other vertebrates	Takenoya et al. 2010, Nagata-Kuroiwa et al. 2011, Bu et al. 2016
19	ENSGALG00000004924	396377	opsin, pineal	OPNP
19	ENSGALG00000004924	396377	opsin, pineal	OPNP
10	ENSGALG00000006676	415492	retinaldehyde binding protein 1	RLBP1	Needed for function of rod and cone photoreceptors	He et al. 2009Xue et al. 2015
5	ENSGALG00000017389	395601	SIX homeobox 5	SIX5	Expressed in adult human eyes particularly in the lens epithelium	Winchester et al. 1999
1	ENSGALG00000011908	770780	WBP2 N-terminal like	WBP2NL	Fertilization in mammals	Wu et al. 2007Wu et al. 2007
27	ENSGALG00000003651	420034	5'-nucleotidase, cytosolic IIIB	NT5C3B
22	ENSGALG00000041634	396084	actin, gamma 2, smooth muscle, enteric	ACTG2
17	ENSGALG00000029150	396002	adenylate kinase 1	AK1
4	ENSGALG00000026653		ADP ribosylation factor like GTPase 9
9	ENSGALG00000050605	424755	AMMECR1 like	AMMECR1L
9	ENSGALG00000031312	769605	anaphase promoting complex subunit 13	ANAPC13
17	ENSGALG00000004378	417194	ankyrin repeat and SOCS box containing 6	ASB6
5	ENSGALG00000011376	423469	ankyrin repeat domain 9	ANKRD9
3	ENSGALG00000009041	421298	ankyrin repeat domain 9-like	ANKRD9L
8	ENSGALG00000043245	101747588	ankyrin-3-like	LOC101747588
4	ENSGALG00000007599	422314	APC membrane recruitment protein 1	AMER1
18	ENSGALG00000033376	417431	apolipoprotein H	APOH
28	ENSGALG00000003024	420112	armadillo repeat containing 6	ARMC6
21	ENSGALG00000021598	419479	arylacetamide deacetylase like 3C	AADACL3C
24	ENSGALG00000006795	428242	ATP binding cassette subfamily G member 4	ABCG4
24	ENSGALG00000006795	428242	ATP binding cassette subfamily G member 4	ABCG4
8	ENSGALG00000010444	424616	ATP synthase mitochondrial F1 complex assembly factor 1	ATPAF1
21	ENSGALG00000039967	426504	ATP-dependent RNA helicase DDX19B; Uncharacterized protein	RP11-529K1.3
21	ENSGALG00000001555	419415	aurora kinase A interacting protein 1	AURKAIP1
3	ENSGALG00000052020	100858701	avian beta-defensin 14	AvBD14
8	ENSGALG00000043998	107054005	Bartter syndrome, infantile, with sensorineural deafness (Barttin)	BSND
6	ENSGALG00000037714	100858359	BBSome interacting protein 1	BBIP1
26	ENSGALG00000050352	772088	BCL2 like 15	BCL2L15
8	ENSGALG00000043605	771694	bestrophin 4	BEST4
6	ENSGALG00000008124	423869	BLOC-1 related complex subunit 7	BORCS7
20	ENSGALG00000006662	419289	BPI fold containing family B member 3	BPIFB3
8	ENSGALG00000028978	100858105	BTB domain containing 19	BTBD19
2	ENSGALG00000030969	395386	C-type lectin domain family 3 member B	CLEC3B
28	ENSGALG00000001273	428334	C2 calcium dependent domain containing 4C	C2CD4C
11	ENSGALG00000026903	396255	calbindin 2	CALB2
3	ENSGALG00000008757	421266	cannabinoid receptor interacting protein 1	CNRIP1
9	ENSGALG00000045776	424899	carboxypeptidase N subunit 2	CPN2
1	ENSGALG00000038981	417701	Cbl proto-oncogene like 1	CBLL1
10	ENSGALG00000001362	415295	CDC like kinase 3	CLK3
9	ENSGALG00000006405	424858	centrosomal protein 19	CEP19
11	ENSGALG00000042664	771265	cerebellin 1 precursor	CBLN1
5	ENSGALG00000027874	423209	ChaC glutathione specific gamma-glutamylcyclotransferase 1	CHAC1
10	ENSGALG00000003014	386578	cholinergic receptor nicotinic alpha 3 subunit	CHRNA3
1	ENSGALG00000011970	417998	chondroadherin-like	CHADL
1	ENSGALG00000036867	107053684	chromobox 6	CBX6
21	ENSGALG00000004102	395744	chromosome 1 open reading frame 158	C1orf158
13	ENSGALG00000006506	416321	chromosome 13 C5orf15 homolog	C13H5orf15
23	ENSGALG00000045736	419639	chromosome 23 open reading frame, human C1orf94	C23H1ORF94
24	ENSGALG00000007950	419799	chromosome 24 C11orf1 homolog	C24H11orf1
26	ENSGALG00000000497	419812	chromosome 26 open reading frame, human C6orf222	C26H6ORF222
5	ENSGALG00000006077	395520	chromosome 5 C11orf58 homolog	C5H11orf58
5	ENSGALG00000010027	423320	cofilin 2	CFL2
12	ENSGALG00000006787	100858691	coiled-coil domain containing 71	CCDC71
1	ENSGALG00000030101	425183	cold shock domain containing C2, RNA binding	CSDC2
11	ENSGALG00000000507	415851	copine VII	CPNE7
3	ENSGALG00000027440	421493	COX20, cytochrome c oxidase assembly factor	COX20
3	ENSGALG00000008732	395484	cutaneous T-cell lymphoma-associated antigen 1	OTOR
17	ENSGALG00000035576	417226	cyclin dependent kinase 9	CDK9
13	ENSGALG00000023812	771567	cyclin I family member 2	CCNI2
26	ENSGALG00000000318	396176	cysteine and glycine rich protein 1	CSRP1
10	ENSGALG00000014121	769735	cytochrome c oxidase subunit 5A	COX5A
6	ENSGALG00000008121	425056	cytochrome P450 family 17 subfamily A member 1	CYP17A1
9	ENSGALG00000008178	770119	cytochrome P450, family 2, subfamily AB, polypeptide 2	CYP2AB2
28	ENSGALG00000003130	420116	DEAD-box helicase 49	DDX49
25	ENSGALG00000026070	100857512	death-associated protein kinase 2-like	LOC100857512
25	ENSGALG00000026070	100857512	death-associated protein kinase 2-like	LOC100857512
19	ENSGALG00000004009	100858939	dehydrogenase/reductase 13	DHRS13
3	ENSGALG00000009330	421327	delta 4-desaturase, sphingolipid 1	DEGS1
26	ENSGALG00000000154	421153	DENN domain containing 2D	DENND2D
28	ENSGALG00000047617	426942	DET1 and DDB1 associated 1	DDA1
2	ENSGALG00000011237	420643	diphthamide biosynthesis 3 pseudogene 1	DPH3P1
31	ENSGALG00000043938	430516	DNA ligase 1	LIG1
17	ENSGALG00000048117	772152	DNL-type zinc finger	DNLZ
13	ENSGALG00000026914	429960	docking protein 3	DOK3
1	ENSGALG00000007084	425349	dual specificity phosphatase 12	DUSP12
27	ENSGALG00000035369	425527	dual specificity phosphatase 3	DUSP3
15	ENSGALG00000007153	427708	dynein light chain 1 cytoplasmic	DYL1
15	ENSGALG00000007147	770215	dynein light chain 2 cytoplasmic	DYL2
15	ENSGALG00000040869	100858984	dynein light chain 2, cytoplasmic-like	LOC100858984
8	ENSGALG00000010203	424588	E3 ubiquitin-protein ligase HECTD3-like	LOC424588
9	ENSGALG00000006272	100857430	endothelin converting enzyme 2	ECE2
25	ENSGALG00000031901	110224124	epidermal differentiation protein beta	EDbeta
25	ENSGALG00000030242	110224125	epidermal differentiation protein starting with MTF motif and rich in histidine	EDMTFH
10	ENSGALG00000002097	415324	epididymal protein-like	LOC415324
2	ENSGALG00000037310	428434	even-skipped homeobox 1	EVX1
11	ENSGALG00000003201	415701	F-box and leucine rich repeat protein 8	FBXL8
23	ENSGALG00000003301		family with sequence similarity 167 member B
1	ENSGALG00000015324	418395	family with sequence similarity 172 member B, pseudogene	FAM172BP
27	ENSGALG00000000914	101747521	family with sequence similarity 187 member A	FAM187A
10	ENSGALG00000053823		family with sequence similarity 219 member B
6	ENSGALG00000009718		family with sequence similarity 53 member B
8	ENSGALG00000039159	429098	fatty-acid amide hydrolase 1-like	LOC429098
1	ENSGALG00000017029	428073	fibrinogen-like protein 1-like	FGL1L
4	ENSGALG00000013663	428779	fibroblast growth factor 20	FGF20
14	ENSGALG00000024041	416538	fumarylacetoacetate hydrolase domain containing 1	FAHD1
6	ENSGALG00000002048	395648	G protein regulated inducer of neurite outgrowth 2	GPRIN2
4	ENSGALG00000031160	422646	G-rich RNA sequence binding factor 1	GRSF1
26	ENSGALG00000023933	419860	G0/G1 switch 2	G0S2
9	ENSGALG00000006440	429133	galactose-3-O-sulfotransferase 4	GAL3ST4
27	ENSGALG00000000997	396501	gap junction protein gamma 3	GJC1
27	ENSGALG00000000909	419969	glial fibrillary acidic protein	GFAP
33	ENSGALG00000042837	100858942	glucagon-like	LOC100858942
14	ENSGALG00000006122	427672	glutamyl-tRNA synthetase 2, mitochondrial	EARS2
5	ENSGALG00000028839	428919	glycoprotein hormone beta 5	GPHB5
4	ENSGALG00000010588	396117	Gnot2 homeodomain protein	GNOT2
10	ENSGALG00000002000		GRAM domain containing 2A
1	ENSGALG00000033149	430581	GRIP and coiled-coil domain containing 1	GCC1
13	ENSGALG00000050577	768554	GrpE like 2, mitochondrial	GRPEL2
6	ENSGALG00000023415	429199	H6 family homeobox 3	HMX3
21	ENSGALG00000001136	419390	hairy and enhancer of split 5-like	LOC419390
15	ENSGALG00000007383	416988	heat shock protein family B (small) member 8	HSPB8
1	ENSGALG00000011798	417961	heme binding protein 1	HEBP1
1	ENSGALG00000011799	417961	heme binding protein 1	HEBP1
1	ENSGALG00000012550	396287	heme oxygenase 1	HMOX1
8	ENSGALG00000001959	429055	HEN1 methyltransferase homolog 1	HENMT1
1	ENSGALG00000025906		heparan sulfate 6-O-sulfotransferase 3	HS6ST3
1	ENSGALG00000025906		heparan sulfate 6-O-sulfotransferase 3
21	ENSGALG00000001141	419392	hes family bHLH transcription factor 5	HES5
2	ENSGALG00000026092	428525	histamine H3 receptor-like	LOC428525
1	ENSGALG00000037167	100858354	histone cluster 1, H1.03 (similar to human histone cluster 1, class H1 genes)
1	ENSGALG00000032645	417955	histone cluster 1, H2A-IV-like 3 (similar to human histone cluster 2, class H2A, member C)
1	ENSGALG00000049268	427881	histone cluster 1, H2A, III (similar to human histone cluster 2, class H2A, member C)
1	ENSGALG00000049268	427881	histone cluster 1, H2A, III (similar to human histone cluster 2, class H2A, member C)
1	ENSGALG00000052649	417957	histone cluster 1, H2B-V (similar to human histone cluster 1, class H2B)	H2B-V
1	ENSGALG00000048097	100858319	histone cluster 1, H4i	H4-I
24	ENSGALG00000006806	419756	histone H4 transcription factor	HINFP
7	ENSGALG00000009274	396178	homeobox D12	HOXD12
11	ENSGALG00000003273	415703	hydroxysteroid dehydrogenase like 1	HSDL1
13	ENSGALG00000027809		inhibitory synaptic factor family member 2B
25	ENSGALG00000045721		interferon stimulated exonuclease gene 20 like 2
5	ENSGALG00000026846	423221	jumonji domain containing 7	JMJD7
5	ENSGALG00000026846	423221	jumonji domain containing 7	JMJD7
27	ENSGALG00000003536	428313	kelch like family member 11	KLHL11
1	ENSGALG00000017332	101747275	kelch like family member 35	KLHL35
25	ENSGALG00000038478	101747731	keratin-associated protein 5-1-like	EDMPN2
25	ENSGALG00000054721	101751162	keratin-associated protein 9-1-like	EDQCM
18	ENSGALG00000050762	417390	kinesin family member 2B	KIF2B
10	ENSGALG00000003505	415373	lactamase beta	LACTB
8	ENSGALG00000011047	424699	leptin receptor overlapping transcript	LEPROT
8	ENSGALG00000010743	424655	leucine rich repeat containing 42	LRRC42
8	ENSGALG00000003443		leucine rich repeat containing 52
5	ENSGALG00000009112	423236	leucine rich repeat containing 57	LRRC57
4	ENSGALG00000015967	771502	leucine rich repeat transmembrane neuronal 1	LRRTM1
5	ENSGALG00000029892	374129	LIM domain only 2	LMO2
2	ENSGALG00000043582	420301	lymphocyte antigen 6 complex, locus E-like	LY6CLEL
10	ENSGALG00000029296	769765	mannose phosphate isomerase	MPI
5	ENSGALG00000031212	428925	mannosyl (alpha-1,6-)-glycoprotein beta-1,2-N-acetylglucosaminyltransferase	MGAT2
5	ENSGALG00000031212	428925	mannosyl (alpha-1,6-)-glycoprotein beta-1,2-N-acetylglucosaminyltransferase	MGAT2
14	ENSGALG00000005411	416539	meiosis specific with OB domains	MEIOB
7	ENSGALG00000008493	424094	methyltransferase like 21A	METTL21A
28	ENSGALG00000036004	426941	mitochondrial ribosomal protein L34	MRPL34
10	ENSGALG00000006782	415499	mitochondrial ribosomal protein L46	MRPL46
3	ENSGALG00000009890	421385	mitochondrial ribosomal protein S10	MRPS10
8	ENSGALG00000030028	424436	mitochondrial ribosomal protein S14	MRPS14
19	ENSGALG00000002379	417538	mitochondrial ribosomal protein S17	MRPS17
3	ENSGALG00000040307	101751661	MORN repeat containing 2	MORN2
1	ENSGALG00000017003	428072	motilin receptor	MLNR
18	ENSGALG00000029882		myeloid associated differentiation marker like 2
8	ENSGALG00000021074	424391	myocilin	MYOC
26	ENSGALG00000000164	421154	myosin binding protein H like	MYBPH
27	ENSGALG00000000585	396472	myosin, light chain 4, alkali; atrial, embryonic	MYL4
27	ENSGALG00000000585	396472	myosin, light chain 4, alkali; atrial, embryonic	MYL4
23	ENSGALG00000002013	419617	MYST/Esa1-associated factor 6	MEAF6
3	ENSGALG00000047977	421467	N-acetylneuraminic acid phosphatase	NANP
18	ENSGALG00000036659	422071	NADH:ubiquinone oxidoreductase complex assembly factor 8	NDUFAF8
4	ENSGALG00000008613	772150	NADH:ubiquinone oxidoreductase subunit A1	NDUFA1
7	ENSGALG00000008239	424078	NADH:ubiquinone oxidoreductase subunit B3	NDUFB3
9	ENSGALG00000006402	424857	negative regulator of reactive oxygen species	NRROS
15	ENSGALG00000008085	417020	neurofilament heavy polypeptide	NEFH
6	ENSGALG00000052512		neuropeptide S
3	ENSGALG00000036869	428549	NK2 homeobox 2	NKX2-2
18	ENSGALG00000003114		noggin
1	ENSGALG00000019312	693258	noggin 4	LOC693258
1	ENSGALG00000037807	418277	NOP2 nucleolar protein	NOP2
4	ENSGALG00000005753	422214	nuclear cap binding protein subunit 2, 20kDa	NCBP2
19	ENSGALG00000032280	417501	nucleoporin 88	NUP88
1	ENSGALG00000016994	418858	nudix hydrolase 15	NUDT15
3	ENSGALG00000016508	421982	numb homolog (Drosophila)-like	NUMBL
10	ENSGALG00000039166	768801	olfactory receptor family 10 subfamily A member 4	OR10A4
11	ENSGALG00000001214	101748842	par-6 partitioning defective 6 homolog alpha (C. elegans)	PARD6A
27	ENSGALG00000019797	428277	parathyroid hormone/parathyroid hormone-related peptide receptor-like	LOC428277
8	ENSGALG00000010473	424619	PDZK1 interacting protein 1	PDZK1IP1
5	ENSGALG00000053515	100857834	pepsin A-like	LOC100857834
10	ENSGALG00000006534	415486	peroxisomal biogenesis factor 11 alpha	PEX11A
17	ENSGALG00000001595	772213	PHD finger protein 19	PHF19
8	ENSGALG00000027608	424387	phosphatidylinositol glycan anchor biosynthesis class C	PIGC
19	ENSGALG00000003665	417571	phosphatidylinositol glycan anchor biosynthesis class S	PIGC
15	ENSGALG00000006942	416964	phosphoinositide-3-kinase interacting protein 1	PIK3IP1
1	ENSGALG00000038599	417989	phosphomannomutase 1	PMM1
6	ENSGALG00000009610	771778	phosphoseryl-tRNA kinase	PSTK
6	ENSGALG00000005086	396424	plasminogen activator, urokinase	PLAU
5	ENSGALG00000032687	423088	pleckstrin homology like domain family A member 2	PHLDA2
12	ENSGALG00000004517	771158	poly(ADP-ribose) polymerase family member 3	PARP3
20	ENSGALG00000007980	419347	potassium voltage-gated channel modifier subfamily G member 1	KCNG1
3	ENSGALG00000016470	428653	potassium voltage-gated channel modifier subfamily S member 3	KCNS3
5	ENSGALG00000012142	395721	potassium voltage-gated channel subfamily A member 4	KCNA4
21	ENSGALG00000033204	419472	PQ loop repeat containing 2	SLC66A1
9	ENSGALG00000021180	100858936	progestin and adipoQ receptor family member 9	PAQR9
25	ENSGALG00000032318	107055131	proline-rich protein 4-like	LOC107055131
27	ENSGALG00000000349	428274	proteasome 26S subunit, ATPase 5	PSMC5
18	ENSGALG00000026225	417425	proteasome 26S subunit, non-ATPase 12	PSMD12
27	ENSGALG00000033162	426133	proteasome 26S subunit, non-ATPase 3	PSMD3
14	ENSGALG00000004203	416463	proteasome assembly chaperone 3	PSMG3
14	ENSGALG00000004203	416463	proteasome assembly chaperone 3	PSMG3
2	ENSGALG00000044362	428440	protein phosphatase 2C-like domain containing 1	PP2D1
10	ENSGALG00000048349	770336	protein regulator of cytokinesis 1	PRC1
9	ENSGALG00000043329	424931	prothymosin, alpha	PTMA
21	ENSGALG00000037593		PTEN induced kinase 1
9	ENSGALG00000039432	107049027	purinergic receptor P2Y13	P2RY13
1	ENSGALG00000016918	418811	putative glutamine amidotransferase like class 1 domain containing 3A-like1	GATD3AL1
1	ENSGALG00000017327	396114	pyrimidinergic receptor P2Y6	P2RY3
10	ENSGALG00000007022		pyroglutamyl-peptidase I like
1	ENSGALG00000013422	426083	RAD9-HUS1-RAD1 interacting nuclear orphan 1	RHNO1
9	ENSGALG00000042553		RAP2B, member of RAS oncogene family
4	ENSGALG00000006061	422232	RAP2C, member of RAS oncogene family	RAP2C
18	ENSGALG00000021552	417349	RAS-like, family 10, member A	RASL10A
18	ENSGALG00000021552	417349	RAS-like, family 10, member A	RASL10A
20	ENSGALG00000003952	419185	recombination signal binding protein for immunoglobulin kappa J region like	RBPJL
14	ENSGALG00000040648	395621	regulator of G-protein signaling 11	RGS11
7	ENSGALG00000037378		reprimo, TP53 dependent G2 arrest mediator homolog
1	ENSGALG00000016538	418614	retinoic acid induced 2	RAI2
10	ENSGALG00000052307	430848	ribonuclease P/MRP subunit p25	RPP25
9	ENSGALG00000009312	100858296	ribosomal protein L22 like 1	RPL22L1
27	ENSGALG00000002837	396280	ribosomal protein L27	RPL27
2	ENSGALG00000035252	420182	ribosomal protein L7	RPL7
13	ENSGALG00000004588	416275	ribosomal protein S14	RPS14
10	ENSGALG00000002157	374053	ribosomal protein S17	RPS17
3	ENSGALG00000036790	395796	ribosomal protein S27a	RPS27A
25	ENSGALG00000000576	768974	ribosomal RNA adenine dimethylase domain containing 1	RRNAD1
3	ENSGALG00000028056	100858699	ribosomal RNA processing 36	RRP36
2	ENSGALG00000034803	420226	ring finger protein 151	RNF151
25	ENSGALG00000024272	426356	S100 calcium binding protein A12	S100A12
7	ENSGALG00000006217	424038	S100 calcium binding protein B	S100B
4	ENSGALG00000013968	422760	sarcoglycan beta	SGCB
27	ENSGALG00000009929	429784	sclerostin	SOST
3	ENSGALG00000009253		SDE2 telomere maintenance homolog
6	ENSGALG00000004431	423711	secretion associated Ras related GTPase 1A	SAR1A
10	ENSGALG00000007162	415522	selenoprotein S	SELENOS
4	ENSGALG00000005747	101748744	serine protease 23-like	LOC101748744
1	ENSGALG00000053778	101747255	serologically defined colon cancer antigen 3 homolog	LOC101747255
11	ENSGALG00000002247	101750922	SET domain containing 6	SETD6
25	ENSGALG00000044505	425978	SH2 domain containing 2A	SH2D2A
9	ENSGALG00000006361	429131	sialidase 4	NEU4
1	ENSGALG00000011743	769813	single-pass membrane protein with coiled-coil domains 3	SMCO3
4	ENSGALG00000007242	422287	SLIT and NTRK like family member 4	SLITRK4
23	ENSGALG00000030261	100858028	small integral membrane protein 12	SMIM12
3	ENSGALG00000015812	421827	small integral membrane protein 8	SMIM8
1	ENSGALG00000011931		small nuclear ribonucleoprotein 13
22	ENSGALG00000028409	771344	small nuclear ribonucleoprotein polypeptide G pseudogene 15	SNRPGP15
1	ENSGALG00000011323	768769	small nuclear RNA activating complex polypeptide 3	SNAPC3
4	ENSGALG00000033908	770263	solute carrier family 10 member 4	SLC10A4
1	ENSGALG00000011514	417924	solute carrier family 25 member 3	SLC25A3
18	ENSGALG00000007018	768556	solute carrier family 26 member 11	SLC26A11
14	ENSGALG00000010497	425593	solute carrier family 29 member 4	SLC29A4
9	ENSGALG00000007478	424916	solute carrier family 51 alpha subunit	SLC51A
9	ENSGALG00000007478	424916	solute carrier family 51 alpha subunit	SLC51A
20	ENSGALG00000006194	419270	solute carrier family 52 member 3	SLC52A3
15	ENSGALG00000005862	416923	somatomedin B and thrombospondin type 1 domain containing like	SBSPONL
15	ENSGALG00000005862	416923	somatomedin B and thrombospondin type 1 domain containing like	SBSPONL
18	ENSGALG00000004418	395305	somatostatin receptor 2	SS2R
1	ENSGALG00000016981	418848	spermatid associated	CBY2
4	ENSGALG00000047990	422563	stimulator of chondrogenesis 1	SCRG1
19	ENSGALG00000037709	427832	stromal cell derived factor 2	SDF2
1	ENSGALG00000050619	395219	suppressor of cytokine signaling 2	SOCS2
20	ENSGALG00000007541	419315	syntaxin 16	STX16
21	ENSGALG00000002906	419453	TAR DNA binding protein	TARDBP
4	ENSGALG00000006808	422262	tetraspanin 6	TSPAN6
9	ENSGALG00000053550	429271	THAP domain containing 4	THAP4
1	ENSGALG00000012532	426978	thioredoxin 2	TXN2
2	ENSGALG00000007677	100859434	threonine synthase like 1	THNSL1
2	ENSGALG00000014897	421060	thymidylate synthetase	TYMS
14	ENSGALG00000027823	430233	transcription factor AP-4	TFAP4
21	ENSGALG00000027002	107057363	transcription factor HES-5-like	LOC107057363
21	ENSGALG00000027002	107057363	transcription factor HES-5-like	LOC107057363
26	ENSGALG00000000086	421147	translocase of inner mitochondrial membrane 17 homolog B (yeast)	TIMM17B
4	ENSGALG00000015710	422900	transmembrane protein 129	TMEM129
11	ENSGALG00000040878	100857564	transmembrane protein 208	TMEM208
21	ENSGALG00000035387	419411	transmembrane protein 240	TMEM240
23	ENSGALG00000043733	769637	transmembrane protein 50A	TMEM50A
21	ENSGALG00000001534	419414	transmembrane protein 88B	TMEM88B
6	ENSGALG00000033807	769373	trypsin domain containing 1	TYSND
1	ENSGALG00000013056	418166	tubulin alpha 8a	TUBA8A
21	ENSGALG00000001024	419384	tumor protein p63 regulated 1-like	TPRG1L
1	ENSGALG00000028872	396363	tumor protein, translationally-controlled 1	TPT1
1	ENSGALG00000028872	396363	tumor protein, translationally-controlled 1	TPT1
14	ENSGALG00000006117	771251	ubiquitin family domain containing 1	UBFD1
28	ENSGALG00000001146	428329	UBX domain protein 6	UBXN6
17	ENSGALG00000021553	417126	UDP-GlcNAc:betaGal beta-1,3-N-acetylglucosaminyltransferase-like	B3GNTL
17	ENSGALG00000021553	417126	UDP-GlcNAc:betaGal beta-1,3-N-acetylglucosaminyltransferase-like	LOC107050476
1	ENSGALG00000048309	107050476	uncharacterized LOC107050476	LOC107050476
25	ENSGALG00000049060	107055097	uncharacterized LOC107055097	EDYM2
25	ENSGALG00000050822	107055098	uncharacterized LOC107055098	LOC107055098
4	ENSGALG00000009792	422442	uncharacterized LOC422442	LOC422442
2	ENSGALG00000042082	428537	v-mos Moloney murine sarcoma viral oncogene homolog	MOS
4	ENSGALG00000006412	770844	vestigial like family member 1	VGLL1
19	ENSGALG00000003589	395935	vitronectin	VTN
5	ENSGALG00000043089	101748485	von Willebrand factor C and EGF domains	VWCE
18	ENSGALG00000007367	422097	WAP, follistatin/kazal, immunoglobulin, kunitz and netrin domain containing 2	WFIKKN2
7	ENSGALG00000008470	424089	WD repeat domain 12	WDR12
3	ENSGALG00000008760	769534	WD repeat domain 92	WDR92
20	ENSGALG00000047383	419192	WNT1 inducible signaling pathway protein 2	WISP2
26	ENSGALG00000037597	428266	YOD1 deubiquitinase	YOD1
17	ENSGALG00000050757	417207	zinc finger DHHC-type containing 12	ZDHHC12
1	ENSGALG00000034265	771155	zygote arrest 1-like	ZAR1L
